# Pathological mechanisms and candidate therapeutic approaches in the hearing loss of mice carrying human *MIR96* mutations

**DOI:** 10.1101/2024.02.20.581141

**Authors:** Morag A Lewis, Maria Lachgar-Ruiz, Francesca Di Domenico, Graham Duddy, Jing Chen, Sergio Fernandez, Matias Morin, Gareth Williams, Miguel Angel Moreno Pelayo, Karen P Steel

**Affiliations:** Wolfson Sensory, Pain and Regeneration Centre, King’s College London, Guy’s Campus, London SE1 1UL, UK; Wellcome Sanger Institute, Hinxton, CB10 1SA, UK; Servicio de Genética, Hospital Universitario Ramón y Cajal, IRYCIS and Biomedical Network Research Centre on Rare Diseases (CIBERER), km 9.100, 28034 Madrid, Spain

## Abstract

Progressive hearing loss is a common problem in the human population with no effective therapeutics currently available. However, it has a strong genetic contribution, and investigating the genes and regulatory interactions underlying hearing loss offers the possibility of identifying therapeutic candidates. Mutations in regulatory genes are particularly useful for this, and an example is the microRNA miR-96, a transcriptional regulator which controls hair cell maturation. Mice and humans carrying mutations in *Mir96* all develop hearing loss, but different mutations result in different physiological, structural and transcriptional phenotypes.

Here we present our characterisation of two lines of mice carrying different human mutations knocked-in to *Mir96*. While mice homozygous for either mutation are profoundly deaf from two weeks old, the heterozygous phenotypes differ markedly, with only one mutation resulting in hearing impairment in heterozygosis. Investigations of the structural phenotype showed that one mutation appears to lead to synaptic defects, while the other has a much more severe effect on the hair cell stereociliary bundles. Transcriptome analyses revealed a wide range of misregulated genes in both mutants which were notably dissimilar. We used the transcriptome analyses to investigate candidate therapeutics, and tested one, finding that it delayed the progression of hearing loss in heterozygous mice.

Our work adds further support for the importance of the gain of novel targets in microRNA mutants, and offers a proof of concept for the identification of pharmacological interventions to maintain hearing.
