## Supplementary Table 5 for "Pathological mechanisms and candidate therapeutic approaches in the hearing loss of mice carrying human *MIR96* mutations"

### Sheet: Sheet1
Table S5. Significant pathways from Ingenuity Pathway Analysis. The z-score is a measure of the predicted activity (for positive z-scores) or inhibition (for negative z-scores) of the pathway, based on the known misregulation of the differentially expressed genes in that pathway.
A. Mir96+13G>A pathways
Ingenuity Canonical Pathways	-log(Benjamini-Hochberg-adjusted p-value)	z-score	Misregulated genes in this pathway
Sensory processing of sound by outer hair cells of the cochlea	2.76	-0.378	GRXCR2,MYO3A,PJVK,SLC26A5,STRC,TMC1,TMC2
Notch Signaling	2.76	0	DLL1,HES5,HEY1,JAG1,JAG2,MFNG
Sensory processing of sound by inner hair cells of the cochlea	2.4	-0.378	GRXCR2,MYO3A,OTOF,PJVK,STRC,TMC1,TMC2
GABAergic Receptor Signaling Pathway (Enhanced)	1.41	0.707	CACNB1,CACNG6,GABRA3,GABRB3,GAD1,KCNJ3,NLGN2,SLC12A5
Signaling by NOTCH3	1.41	0.447	DLL1,HES5,HEY1,JAG1,JAG2
Neurovascular Coupling Signaling Pathway	1.32	0.632	CACNB1,CACNG6,CHRM3,GABRA3,GABRB3,GAD1,KCNJ15,KCNJ3,PLA2R1,PNPLA8
Signaling by NOTCH2	1.32	1	DLL1,HES5,JAG1,JAG2
Synaptic Long Term Depression	1.32	0.707	CACNB1,CACNG6,CRHR1,GAD1,PLA2R1,PLCH2,PNPLA8,PRKCE,PRKCQ
GABA receptor activation	1.32	2.236	GABRA3,GABRB3,GNG8,KCNJ15,KCNJ3
D-myo-inositol (1,4,5)-trisphosphate Degradation	1.32	NaN	BPNT2,INPP5F,SYNJ2
B. Mir96+14C>A pathways
Ingenuity Canonical Pathways	-log(Benjamini-Hochberg-adjusted p-value)	z-score	Misregulated genes in this pathway
Sensory processing of sound by outer hair cells of the cochlea	10.5	0.728	CHRNA10,EPS8L2,FSCN2,GRXCR1,KCNQ4,MYO3A,MYO3B,MYO7A,OTOG,PJVK,SLC26A5,STRC,TMC1,TMC2,TMIE,USH1C,XIRP2
Sensory processing of sound by inner hair cells of the cochlea	7.94	1	CABP2,EPS8L2,FSCN2,GRXCR1,KCNQ4,MYO3A,MYO3B,MYO7A,OTOF,PJVK,STRC,TMC1,TMC2,TMIE,USH1C,XIRP2
Axonal Guidance Signaling	5.35	NaN	ADAM11,ADAM19,ADAM23,ADAMTS13,ADAMTS14,ADAMTS15,ADAMTS17,ADAMTS5,BDNF,EFNA3,FARP2,GLI1,ITGA4,ITGA7,ITGB3,KALRN,MAP2K1,MMP15,MMP9,MYL11,NOTUM,PAK1,PAK6,PLCH2,PLXNB3,PLXND1,PTCH1,RAC3,RASD2,RND1,SDC2,SEMA3C,SEMA4C,SEMA4D,SHH,TUBA8,TUBB2B,UNC5A
Extracellular matrix organization	3.74	-3.207	ADAM19,BCAN,CEACAM1,COL11A2,COL2A1,COL4A3,COL4A4,HSPG2,ITGA7,ITGB3,LAMA2,LAMC3,MATN1,SH3PXD2A
Serotonin Receptor Signaling	3.6	0	ADCY7,ADCY8,ADRA2A,BDNF,CACNB1,CACNG6,CAMK2B,CASP3,GAP43,GPLD1,HTR3A,ITGB3,JUN,KALRN,KCNN1,MAP2K1,MMP9,NOTUM,PAK1,PAK6,PLA2G2D,PLA2G4A,PLCH2,PTGS1,RAC3,RASD2,RND1,RYR1,SNAI1,SP7,TEAD1,TTN
Cardiac conduction	2.86	-0.577	ATP2A3,CACNB1,CACNG6,CAMK2B,CORIN,FGF13,KCNIP2,KCNIP3,RYR1,SCN2A,SCN9A,SLC8A1,SLC8A2,SLC8A3
Platelet homeostasis	2.7	0.905	ATP2A3,GNG8,KCNMB2,P2RX3,P2RX7,PDE1B,PLA2G4A,PTGIR,SLC8A1,SLC8A2,SLC8A3
Potassium Channels	2.7	-0.577	GNG8,KCNA10,KCNAB2,KCNB1,KCNB2,KCNF1,KCNJ10,KCNJ16,KCNMB2,KCNN1,KCNQ4,KCNS1
Collagen degradation	2.53	-2.333	COL11A2,COL13A1,COL15A1,COL2A1,COL4A3,COL4A4,MMP15,MMP9,TMPRSS6
O-linked glycosylation	2.47	0	ADAMTS13,ADAMTS14,ADAMTS15,ADAMTS17,ADAMTS5,CHST4,GALNT11,GALNT16,GALNT5,GALNT7,SPON1,THSD7B
Notch Signaling	2.37	0	APH1B,DLL3,DTX1,DTX4,HES5,JAG2,MFNG
Osteoarthritis Pathway	2.36	-1.604	ADAMTS5,CASP3,CCN4,COL2A1,DLX5,ELF3,EPAS1,FADD,GLI1,ITGA4,ITGA7,ITGB3,LEF1,MMP9,P2RX7,PTCH1,RUNX2,SP7
Opioid Signaling Pathway	2.36	1	ADCY7,ADCY8,CACNB1,CACNG6,CAMK2B,GRK1,LEF1,MAP2K1,OGFR,OPRK1,PDE1B,PENK,RAC3,RASD2,RGS20,RGS8,RPS6KA6,RYR1,SLC12A5,TH
Gustation Pathway	2.19	0.775	ADCY7,ADCY8,CACNB1,CACNG6,ENTPD2,GABRA3,GABRA5,GABRG3,KCNN1,NOTUM,P2RX3,P2RX7,SCN2A,SCN9A,TAS1R1,TRPM5
Molecular Mechanisms of Cancer	2.17	-0.309	ADCY7,ADCY8,ADGRF5,ADGRG2,ADRA2A,APH1B,ARHGEF19,BID,CAMK2B,CASP3,CBL,CCKAR,CCND1,CRHR1,CYSLTR2,FADD,GLI1,GPR26,GPR37L1,GPR50,GRP,IL13RA2,ITGA4,ITGA7,ITGB3,JUN,LEF1,LGR4,MAP2K1,MMP15,MMP9,NPY1R,OPRK1,PAK1,PAK6,PTCH1,PTGIR,RAC3,RASD2,RND1,SHH,TAS1R1
Post-translational protein phosphorylation	2.16	0.905	FGF23,FUCA2,GOLM1,IGFBP5,MSLN,NOTUM,PCSK9,PENK,SDC2,VGF,VWA1
Neurovascular Coupling Signaling Pathway	2.08	1	CACNB1,CACNG6,CTH,ENTPD2,GABRA3,GABRA5,GABRG3,KCNJ10,KCNJ16,KCNMB2,KCNN1,LRRC55,PLA2G2D,PLA2G4A,PTGIR,PTGS1,RYR1
GABA receptor activation	2.08	0.707	ADCY7,ADCY8,GABRA3,GABRA5,GABRG3,GNG8,KCNJ10,KCNJ16
Semaphorin Neuronal Repulsive Signaling Pathway	2.01	-0.577	BCAN,CSPG4,FARP2,ITGA4,ITGA7,ITGB3,MAP2K1,MYL11,PAK1,PAK6,PLXND1,RND1,SEMA4D
Acetylcholine Receptor Signaling Pathway	1.97	0.258	ADAM19,ADCY7,ADCY8,APH1B,CACNB1,CACNG6,CAMK2B,CASP3,CHRNA1,CHRNA10,CHRNB1,CHRNG,NOTUM,PLCH2,TH
NR1H2 and NR1H3-mediated signaling	1.87	-1.134	ABCA1,AGO2,AGO3,FASN,NCOR2,PLTP,SCD
Degradation of the extracellular matrix	1.87	-0.707	ADAMTS5,BCAN,CASP3,ELN,HSPG2,MMP15,MMP9,TMPRSS6
Collagen biosynthesis and modifying enzymes	1.85	-2.121	ADAMTS14,COL11A2,COL13A1,COL15A1,COL2A1,COL4A3,COL4A4,PLOD2
Docosahexaenoic Acid (DHA) Signaling	1.81	1.213	ADCY7,ADCY8,APH1B,BDNF,BID,CASP3,CCND1,FADD,MAP2K1,NOTUM,PLA2G2D,PLA2G4A,PLCH2,SYNJ2,SYT13,SYT16,SYT9
Agrin Interactions at Neuromuscular Junction	1.81	0.447	CHRNA1,ITGA4,JUN,LAMA2,PAK1,PAK6,RAC3,RASD2
Regulation of Insulin-like Growth Factor (IGF) transport and uptake by IGFBPs	1.81	0.905	FGF23,FUCA2,GOLM1,IGFBP5,MSLN,NOTUM,PCSK9,PENK,SDC2,VGF,VWA1
Role of Osteoclasts in Rheumatoid Arthritis Signaling Pathway	1.66	-2.5	ADAM11,ADAM19,ADAM23,CBL,CCND1,COL11A2,COL13A1,COL15A1,COL2A1,COL4A3,COL4A4,ITGB3,JUN,MAP2K1,MMP15,MMP9,RAC3,RASD2,RND1
Protein Kinase A Signaling	1.66	1.213	ADCY7,ADCY8,CAMK2B,DUSP6,GRK1,LEF1,MAP2K1,MTMR7,MYL11,NOTUM,PDE1B,PDE8A,PLCH2,PPP1R14A,PTCH1,PTPRB,PTPRE,PTPRT,PYGL,RYR1,SHH,TH,TTN
Corticotropin Releasing Hormone Signaling	1.65	-0.632	ADCY7,ADCY8,BDNF,CACNB1,CACNG6,CRHR1,CTH,GLI1,JUN,MAP2K1,PTCH1,SHH
Collagen chain trimerization	1.55	-2.449	COL11A2,COL13A1,COL15A1,COL2A1,COL4A3,COL4A4
Signaling by NOTCH1	1.55	0.707	APH1B,DTX1,DTX4,HES5,JAG2,NCOR2,NEURL1,SKP1
VDR/RXR Activation	1.55	1	CALB1,CEBPA,COL13A1,HR,IGFBP5,NCOR2,RUNX2,THBD
Assembly of collagen fibrils and other multimeric structures	1.54	-2.646	COL11A2,COL15A1,COL2A1,COL4A3,COL4A4,MMP9,PLEC
Signaling by MET	1.54	-0.707	CBL,COL11A2,COL2A1,HPN,LAMA2,LAMC3,LRIG1,TNS3
L1CAM interactions	1.37	1.265	DCX,GAP43,ITGB3,MAP2K1,PAK1,RPS6KA6,SCN2A,SCN9A,TUBA8,TUBB2B
Integrin cell surface interactions	1.37	-2.828	COL13A1,COL2A1,COL4A3,COL4A4,HSPG2,ITGA4,ITGA7,ITGB3
Inhibition of Angiogenesis by TSP1	1.37	NaN	CASP3,HSPG2,JUN,MMP9,SDC2
CXCR4 Signaling	1.35	0.707	ADCY7,ADCY8,EGR1,ELMO3,JUN,MAP2K1,MYL11,PAK1,PAK6,RAC3,RASD2,RND1
TNFR1 Signaling	1.32	1.633	BID,CASP3,FADD,JUN,PAK1,PAK6
Calcium Signaling	1.32	1.069	ATP2A3,CACNB1,CACNG6,CAMK2B,CHRNA1,CHRNA10,CHRNB1,CHRNG,HTR3A,PNCK,RYR1,SLC8A1,SLC8A2,SLC8A3
PTEN Signaling	1.32	0.378	CASP3,CBL,CCND1,INPP5F,ITGA4,ITGA7,ITGB3,MAP2K1,RAC3,RASD2,SYNJ2
Hepatic Fibrosis Signaling Pathway	1.32	-2.065	CACNB1,CACNG6,CASP3,CCND1,COL11A2,COL2A1,GLI1,ITGA4,ITGA7,ITGB3,JUN,KLF9,LEF1,MAP2K1,MYL11,PTCH1,RAC3,RASD2,RND1,SHH,SNAI1,TTN
TR/RXR Activation	1.32	-1.897	CCND1,DIO2,FASN,ITGB3,KLF9,NCOR2,RAB3B,SLC16A3,THRSP,TRH
a1-Adrenergic Signaling	1.32	0.816	ADCY7,ADCY8,ADRA2A,MAP2K1,PYGL,RASD2,SLC8A1,SLC8A2,SLC8A3
G-Protein Coupled Receptor Signaling	1.32	1.061	ADCY7,ADCY8,ADGRF5,ADGRG2,ADRA2A,CAMK2B,CCKAR,CCND1,CRHR1,CYSLTR2,DUSP6,GPR26,GPR37L1,GPR50,GRK1,JUN,KCNN1,LGR4,MAP2K1,MYL11,NPY1R,OPRK1,PAK1,PAK6,PDE1B,PDE8A,PREX1,PTGIR,RAC3,RASD2,TAS1R1,TTN
