## Supplementary Table 6 for "Pathological mechanisms and candidate therapeutic approaches in the hearing loss of mice carrying human *MIR96* mutations"

### Sheet: Sheet1
Table S6. Candidate direct targets identified from the transcriptomes of four Mir96 mutant mice using three different methods.
Sylamer targets from:				GSEA targets from:				Ingenuity Pathway Analysis targets from:
Mir96+13G>A	Mir96+14C>A	Mir96Dmdo	Mir183/96dko	Mir96+13G>A	Mir96+14C>A	Mir96Dmdo	Mir183/96dko	Mir96+13G>A	Mir96+14C>A	Mir96Dmdo	Mir183/96dko
Arf2	Abcd1	Fadd	Tmx4	Jun	Mef2c	Mef2c		LRP5	ADRA2B	CCM2	CGAS
Sdc2	Dtx4	Arf2	St8sia3	Mef2a	Mafg	Meis1		MYCBP2	PRKN	ERCC6	DESI2
Ttyh3	Lnx2	Hspa2	B4galnt1	Meis1	Alx4	Mafg		RHO	SAP18	HOMER2	GNA12
Abcd1	Arf2	Glrx	Tmem255b		Foxf2	Sox5		TAB2	CDH1	IGF2BP3	HAP1
Mfng	Vat1	Sdc2	Hspa2		Gtf2a1	Tbp		ATF3	CDK5RAP2	LSS	ICMT
Uck2	Eps8l2	St8sia3			Mecom	Creb1		CDH1	CSRP3	ORAI1	PRDM16
Lnx2	Dennd2d	Plod2			Mef2a	Mtf1		CSNK1D	ELOVL2	PAPPA	SNCG
Plod2	Plod2	Dlk2			Nfkb1	Pbx1		DLG4	FDFT1	RASA2
Chdh	Fadd				Rreb1	Zeb1		FGR	GALNS	SIX1
Tmem255b	Slc25a1					Ar		GRIN1	LRIG1	STAT5B
Gdnf	Tmx4					Atf2		KCNJ6	METAP2	ZHX2
Glrx	Sdc2					Atf3		KL	NEUROD2	CAMSAP1
Lrrc3	Armcx6					Esr1		LRIG1	NEUROD4	HNRNPA1
Fstl4	St8sia3					Esrra		MAP3K7	NRG4	NLGN2
Kcnj15	Tmem255b					Foxo4		MAPK11	PAX7
St8sia3	Glrx					Hjurp		NEUROD4	PPM1E
Hspa2	Dlk2					Jun		NOTCH2	PPP3R1
2610528J11Rik	Lrrc3					Mecom		NPNT	PTPN9
B4galnt1	B4galnt1					Mef2a		PAK1	RASSF10
	Mfng					Pax7		PRKCI	RIOX1
	Hspa2					Phf21a		PTK2B	ROBO1
	2610528J11Rik					Runx1		SLC6A2	SKAP2
	Dynlt5					Sp1		TEAD3	SLC16A10
						Vsx1		TH	SMURF2
						Zbtb14			STAM
									SULF1
									VPS4B
